# Strain variation in *Clostridioides difficile* toxin activity associated with genomic variation at both PaLoc and non-PaLoc loci

**DOI:** 10.1101/2021.12.08.471880

**Authors:** Katie Saund, Ali Pirani, D. Borden Lacy, Philip C. Hanna, Evan Snitkin

## Abstract

Clinical disease from *Clostridioides difficile* infection can be mediated by two toxins and their neighboring regulatory genes encoded within the five-gene pathogenicity locus (PaLoc). We provide several lines of evidence that the toxin activity of *C. difficile* may be modulated by genomic variants outside of the PaLoc. We used a phylogenetic tree-based approach to demonstrate discordance between toxin activity and PaLoc evolutionary history, an elastic net method to show the insufficiency of PaLoc variants alone to model toxin activity, and a convergence-based bacterial genome-wide association study (GWAS) to identify correlations between non-PaLoc loci with changes in toxin activity. Combined, these data support a model of *C. difficile* disease wherein toxin activity may be strongly affected by many non-PaLoc loci. Additionally, we characterize multiple other *in vitro* phenotypes relevant to human infections including germination and sporulation. These phenotypes vary greatly in their clonality, variability, convergence, and concordance with genomic variation. Lastly, we highlight the intersection of loci identified by GWAS for different phenotypes and clinical severity. This strategy to identify the overlapping loci can facilitate the identification of genetic variation linking phenotypic variation to clinical outcomes.

**IMPORTANCE:** *Clostridioides difficile* has two major disease mediating toxins, A and B, encoded within the pathogenicity locus (PaLoc). In this study we demonstrate via multiple approaches that genomic variants outside of the PaLoc are associated with changes in toxin activity. These genomic variants may provide new avenues of exploration in the hunt for novel disease modifying interventions. Additionally, we provide insight into the evolution of several additional phenotypes also critical to clinical infection such as sporulation, germination, and growth rate. These *in vitro* phenotypes display a range of responses to evolutionary pressures and as such vary in their appropriateness for certain bacterial genome wide association study approaches. We used a convergence-based association method to identify the genomic variants most correlated with both changes in these phenotypes and disease severity. These overlapping loci may be important to both bacterial function and human clinical disease.
