## Supplementary material for "Strain variation in *Clostridioides difficile* toxin activity associated with genomic variation at both PaLoc and non-PaLoc loci": File S2

sample_name	organism	strain	isolate	collected_by	collection_date	geo_loc_name	host	host_disease	isolation_source	lat_lon	ribotype	original_ID
UMPH001	Clostridioides difficile	not applicable	not applicable	not applicable	2010	USA: Michigan	Homo sapiens	Clostridium difficile infection	not applicable	not applicable	UM8	Cd003
UMPH002	Clostridioides difficile	not applicable	not applicable	not applicable	2010	USA: Michigan	Homo sapiens	Clostridium difficile infection	not applicable	not applicable	078-126	Cd006
UMPH003	Clostridioides difficile	not applicable	not applicable	not applicable	2010	USA: Michigan	Homo sapiens	Clostridium difficile infection	not applicable	not applicable	Unique	Cd008
UMPH004	Clostridioides difficile	not applicable	not applicable	not applicable	2010	USA: Michigan	Homo sapiens	Clostridium difficile infection	not applicable	not applicable	UM3	Cd009
UMPH005	Clostridioides difficile	not applicable	not applicable	not applicable	2010	USA: Michigan	Homo sapiens	Clostridium difficile infection	not applicable	not applicable	013	Cd013
UMPH006	Clostridioides difficile	not applicable	not applicable	not applicable	2010	USA: Michigan	Homo sapiens	Clostridium difficile infection	not applicable	not applicable	027	Cd016
UMPH007	Clostridioides difficile	not applicable	not applicable	not applicable	2010	USA: Michigan	Homo sapiens	Clostridium difficile infection	not applicable	not applicable	UM1	Cd017
UMPH008	Clostridioides difficile	not applicable	not applicable	not applicable	2010	USA: Michigan	Homo sapiens	Clostridium difficile infection	not applicable	not applicable	Unique	Cd018
UMPH009	Clostridioides difficile	not applicable	not applicable	not applicable	2010	USA: Michigan	Homo sapiens	Clostridium difficile infection	not applicable	not applicable	UM5	Cd019
UMPH011	Clostridioides difficile	not applicable	not applicable	not applicable	2010	USA: Michigan	Homo sapiens	Clostridium difficile infection	not applicable	not applicable	Unique	Cd022
UMPH013	Clostridioides difficile	not applicable	not applicable	not applicable	2010	USA: Michigan	Homo sapiens	Clostridium difficile infection	not applicable	not applicable	UM16	Cd030
UMPH014	Clostridioides difficile	not applicable	not applicable	not applicable	2010	USA: Michigan	Homo sapiens	Clostridium difficile infection	not applicable	not applicable	078-126	Cd033
UMPH015	Clostridioides difficile	not applicable	not applicable	not applicable	2010	USA: Michigan	Homo sapiens	Clostridium difficile infection	not applicable	not applicable	UM5	Cd035
UMPH016	Clostridioides difficile	not applicable	not applicable	not applicable	2010	USA: Michigan	Homo sapiens	Clostridium difficile infection	not applicable	not applicable	014-020	Cd038
UMPH017	Clostridioides difficile	not applicable	not applicable	not applicable	2010	USA: Michigan	Homo sapiens	Clostridium difficile infection	not applicable	not applicable	014-020	Cd039
UMPH018	Clostridioides difficile	not applicable	not applicable	not applicable	2010	USA: Michigan	Homo sapiens	Clostridium difficile infection	not applicable	not applicable	001	Cd040
UMPH019	Clostridioides difficile	not applicable	not applicable	not applicable	2010	USA: Michigan	Homo sapiens	Clostridium difficile infection	not applicable	not applicable	UM11	Cd041
UMPH020	Clostridioides difficile	not applicable	not applicable	not applicable	2010	USA: Michigan	Homo sapiens	Clostridium difficile infection	not applicable	not applicable	053-163	Cd042
UMPH021	Clostridioides difficile	not applicable	not applicable	not applicable	2010	USA: Michigan	Homo sapiens	Clostridium difficile infection	not applicable	not applicable	UM3	Cd043
UMPH022	Clostridioides difficile	not applicable	not applicable	not applicable	2010	USA: Michigan	Homo sapiens	Clostridium difficile infection	not applicable	not applicable	UM1	Cd046
UMPH023	Clostridioides difficile	not applicable	not applicable	not applicable	2010	USA: Michigan	Homo sapiens	Clostridium difficile infection	not applicable	not applicable	001	Cd047
UMPH024	Clostridioides difficile	not applicable	not applicable	not applicable	2010	USA: Michigan	Homo sapiens	Clostridium difficile infection	not applicable	not applicable	Unique	Cd051
UMPH025	Clostridioides difficile	not applicable	not applicable	not applicable	2010	USA: Michigan	Homo sapiens	Clostridium difficile infection	not applicable	not applicable	078-126	Cd054
UMPH026	Clostridioides difficile	not applicable	not applicable	not applicable	2010	USA: Michigan	Homo sapiens	Clostridium difficile infection	not applicable	not applicable	UM4	Cd066
UMPH027	Clostridioides difficile	not applicable	not applicable	not applicable	2010	USA: Michigan	Homo sapiens	Clostridium difficile infection	not applicable	not applicable	UM4	Cd067
UMPH028	Clostridioides difficile	not applicable	not applicable	not applicable	2010	USA: Michigan	Homo sapiens	Clostridium difficile infection	not applicable	not applicable	014-020	Cd070
UMPH029	Clostridioides difficile	not applicable	not applicable	not applicable	2010	USA: Michigan	Homo sapiens	Clostridium difficile infection	not applicable	not applicable	014-020	Cd071
UMPH030	Clostridioides difficile	not applicable	not applicable	not applicable	2010	USA: Michigan	Homo sapiens	Clostridium difficile infection	not applicable	not applicable	014-020	Cd072
UMPH031	Clostridioides difficile	not applicable	not applicable	not applicable	2010	USA: Michigan	Homo sapiens	Clostridium difficile infection	not applicable	not applicable	027	Cd073
UMPH032	Clostridioides difficile	not applicable	not applicable	not applicable	2010	USA: Michigan	Homo sapiens	Clostridium difficile infection	not applicable	not applicable	027	Cd084
UMPH033	Clostridioides difficile	not applicable	not applicable	not applicable	2010	USA: Michigan	Homo sapiens	Clostridium difficile infection	not applicable	not applicable	UM19	Cd087
UMPH034	Clostridioides difficile	not applicable	not applicable	not applicable	2010	USA: Michigan	Homo sapiens	Clostridium difficile infection	not applicable	not applicable	027	Cd089
UMPH035	Clostridioides difficile	not applicable	not applicable	not applicable	2010	USA: Michigan	Homo sapiens	Clostridium difficile infection	not applicable	not applicable	001	Cd092
UMPH036	Clostridioides difficile	not applicable	not applicable	not applicable	2010	USA: Michigan	Homo sapiens	Clostridium difficile infection	not applicable	not applicable	027	Cd093
UMPH037	Clostridioides difficile	not applicable	not applicable	not applicable	2010	USA: Michigan	Homo sapiens	Clostridium difficile infection	not applicable	not applicable	027	Cd105
UMPH038	Clostridioides difficile	not applicable	not applicable	not applicable	2010	USA: Michigan	Homo sapiens	Clostridium difficile infection	not applicable	not applicable	027	Cd106
UMPH039	Clostridioides difficile	not applicable	not applicable	not applicable	2010	USA: Michigan	Homo sapiens	Clostridium difficile infection	not applicable	not applicable	Unique	Cd107
UMPH040	Clostridioides difficile	not applicable	not applicable	not applicable	2010	USA: Michigan	Homo sapiens	Clostridium difficile infection	not applicable	not applicable	027	Cd108
UMPH041	Clostridioides difficile	not applicable	not applicable	not applicable	2010	USA: Michigan	Homo sapiens	Clostridium difficile infection	not applicable	not applicable	014-020	Cd109
UMPH042	Clostridioides difficile	not applicable	not applicable	not applicable	2010	USA: Michigan	Homo sapiens	Clostridium difficile infection	not applicable	not applicable	014-020	Cd111
UMPH043	Clostridioides difficile	not applicable	not applicable	not applicable	2010	USA: Michigan	Homo sapiens	Clostridium difficile infection	not applicable	not applicable	014-020	Cd112
UMPH044	Clostridioides difficile	not applicable	not applicable	not applicable	2010	USA: Michigan	Homo sapiens	Clostridium difficile infection	not applicable	not applicable	014-020	Cd124
UMPH045	Clostridioides difficile	not applicable	not applicable	not applicable	2010	USA: Michigan	Homo sapiens	Clostridium difficile infection	not applicable	not applicable	014-020	Cd125
UMPH046	Clostridioides difficile	not applicable	not applicable	not applicable	2010	USA: Michigan	Homo sapiens	Clostridium difficile infection	not applicable	not applicable	014-020	Cd127
UMPH047	Clostridioides difficile	not applicable	not applicable	not applicable	2010	USA: Michigan	Homo sapiens	Clostridium difficile infection	not applicable	not applicable	014-020	Cd144
UMPH048	Clostridioides difficile	not applicable	not applicable	not applicable	2010	USA: Michigan	Homo sapiens	Clostridium difficile infection	not applicable	not applicable	027	Cd148
UMPH049	Clostridioides difficile	not applicable	not applicable	not applicable	2010	USA: Michigan	Homo sapiens	Clostridium difficile infection	not applicable	not applicable	UM22	Cd004
UMPH050	Clostridioides difficile	not applicable	not applicable	not applicable	2010	USA: Michigan	Homo sapiens	Clostridium difficile infection	not applicable	not applicable	Unique	Cd045
UMPH051	Clostridioides difficile	not applicable	not applicable	not applicable	2010	USA: Michigan	Homo sapiens	Clostridium difficile infection	not applicable	not applicable	Unique	Cd069
UMPH052	Clostridioides difficile	not applicable	not applicable	not applicable	2010	USA: Michigan	Homo sapiens	Clostridium difficile infection	not applicable	not applicable	UM11	Cd104
UMPH054	Clostridioides difficile	not applicable	not applicable	not applicable	2010	USA: Michigan	Homo sapiens	Clostridium difficile infection	not applicable	not applicable	027	FOBT128
UMPH055	Clostridioides difficile	not applicable	not applicable	not applicable	2010	USA: Michigan	Homo sapiens	Clostridium difficile infection	not applicable	not applicable	027	Cd154
UMPH056	Clostridioides difficile	not applicable	not applicable	not applicable	2010	USA: Michigan	Homo sapiens	Clostridium difficile infection	not applicable	not applicable	UM3	Cd166
UMPH057	Clostridioides difficile	not applicable	not applicable	not applicable	2010	USA: Michigan	Homo sapiens	Clostridium difficile infection	not applicable	not applicable	014-020	Cd182
UMPH058	Clostridioides difficile	not applicable	not applicable	not applicable	2010	USA: Michigan	Homo sapiens	Clostridium difficile infection	not applicable	not applicable	UM2	Cd194
UMPH059	Clostridioides difficile	not applicable	not applicable	not applicable	2010	USA: Michigan	Homo sapiens	Clostridium difficile infection	not applicable	not applicable	027	Cd199
UMPH060	Clostridioides difficile	not applicable	not applicable	not applicable	2010	USA: Michigan	Homo sapiens	Clostridium difficile infection	not applicable	not applicable	014-020	Cd202
UMPH061	Clostridioides difficile	not applicable	not applicable	not applicable	2010	USA: Michigan	Homo sapiens	Clostridium difficile infection	not applicable	not applicable	014-020	Cd204
UMPH062	Clostridioides difficile	not applicable	not applicable	not applicable	2010	USA: Michigan	Homo sapiens	Clostridium difficile infection	not applicable	not applicable	053-163	Cd205
UMPH063	Clostridioides difficile	not applicable	not applicable	not applicable	2010	USA: Michigan	Homo sapiens	Clostridium difficile infection	not applicable	not applicable	014-020	Cd208
UMPH097	Clostridioides difficile	not applicable	not applicable	not applicable	2010	USA: Michigan	Homo sapiens	Clostridium difficile infection	not applicable	not applicable	Unique	Cd021
UMPH099	Clostridioides difficile	not applicable	not applicable	not applicable	2010	USA: Michigan	Homo sapiens	Clostridium difficile infection	not applicable	not applicable	UM6	Cd028
UMPH100	Clostridioides difficile	not applicable	not applicable	not applicable	2010	USA: Michigan	Homo sapiens	Clostridium difficile infection	not applicable	not applicable	UM3	Cd086
UMPH101	Clostridioides difficile	not applicable	not applicable	not applicable	2010	USA: Michigan	Homo sapiens	Clostridium difficile infection	not applicable	not applicable	014-020	Cd088
UMPH102	Clostridioides difficile	not applicable	not applicable	not applicable	2010	USA: Michigan	Homo sapiens	Clostridium difficile infection	not applicable	not applicable	027	Cd180
UMPH103	Clostridioides difficile	not applicable	not applicable	not applicable	2010	USA: Michigan	Homo sapiens	Clostridium difficile infection	not applicable	not applicable	014-020	DA00062
UMPH104	Clostridioides difficile	not applicable	not applicable	not applicable	2010	USA: Michigan	Homo sapiens	Clostridium difficile infection	not applicable	not applicable	Unique	DA00142
UMPH105	Clostridioides difficile	not applicable	not applicable	not applicable	2010	USA: Michigan	Homo sapiens	Clostridium difficile infection	not applicable	not applicable	014-020	DA00149
UMPH106	Clostridioides difficile	not applicable	not applicable	not applicable	2010	USA: Michigan	Homo sapiens	Clostridium difficile infection	not applicable	not applicable	UM11	DA00152
UMPH107	Clostridioides difficile	not applicable	not applicable	not applicable	2010	USA: Michigan	Homo sapiens	Clostridium difficile infection	not applicable	not applicable	014-020	DA00174
UMPH108	Clostridioides difficile	not applicable	not applicable	not applicable	2010	USA: Michigan	Homo sapiens	Clostridium difficile infection	not applicable	not applicable	UM1	DA00244
UMPH109	Clostridioides difficile	not applicable	not applicable	not applicable	2010	USA: Michigan	Homo sapiens	Clostridium difficile infection	not applicable	not applicable	014-020	DA00245
UMPH110	Clostridioides difficile	not applicable	not applicable	not applicable	2010	USA: Michigan	Homo sapiens	Clostridium difficile infection	not applicable	not applicable	Unique	DA00266
UMPH111	Clostridioides difficile	not applicable	not applicable	not applicable	2010	USA: Michigan	Homo sapiens	Clostridium difficile infection	not applicable	not applicable	014-020	DA00289
UMPH112	Clostridioides difficile	not applicable	not applicable	not applicable	2010	USA: Michigan	Homo sapiens	Clostridium difficile infection	not applicable	not applicable	UM8	DA00297
UMPH113	Clostridioides difficile	not applicable	not applicable	not applicable	2010	USA: Michigan	Homo sapiens	Clostridium difficile infection	not applicable	not applicable	UM11	DA00299
UMPH114	Clostridioides difficile	not applicable	not applicable	not applicable	2010	USA: Michigan	Homo sapiens	Clostridium difficile infection	not applicable	not applicable	027	DA00309
UMPH115	Clostridioides difficile	not applicable	not applicable	not applicable	2010	USA: Michigan	Homo sapiens	Clostridium difficile infection	not applicable	not applicable	Unique	DA00315
UMPH116	Clostridioides difficile	not applicable	not applicable	not applicable	2010	USA: Michigan	Homo sapiens	Clostridium difficile infection	not applicable	not applicable	UM9	DA00322
UMPH117	Clostridioides difficile	not applicable	not applicable	not applicable	2010	USA: Michigan	Homo sapiens	Clostridium difficile infection	not applicable	not applicable	017	DA00330
UMPH118	Clostridioides difficile	not applicable	not applicable	not applicable	2010	USA: Michigan	Homo sapiens	Clostridium difficile infection	not applicable	not applicable	Unique	DA00332
UMPH119	Clostridioides difficile	not applicable	not applicable	not applicable	2010	USA: Michigan	Homo sapiens	Clostridium difficile infection	not applicable	not applicable	027	DA00353
UMPH120	Clostridioides difficile	not applicable	not applicable	not applicable	2010	USA: Michigan	Homo sapiens	Clostridium difficile infection	not applicable	not applicable	027	DA00356
UMPH121	Clostridioides difficile	not applicable	not applicable	not applicable	2010	USA: Michigan	Homo sapiens	Clostridium difficile infection	not applicable	not applicable	UM32	DA00378
UMPH122	Clostridioides difficile	not applicable	not applicable	not applicable	2010	USA: Michigan	Homo sapiens	Clostridium difficile infection	not applicable	not applicable	UM23	DA00383
UMPH123	Clostridioides difficile	not applicable	not applicable	not applicable	2010	USA: Michigan	Homo sapiens	Clostridium difficile infection	not applicable	not applicable	027	DA00394
UMPH124	Clostridioides difficile	not applicable	not applicable	not applicable	2010	USA: Michigan	Homo sapiens	Clostridium difficile infection	not applicable	not applicable	027	DA00395
UMPH125	Clostridioides difficile	not applicable	not applicable	not applicable	2011	USA: Michigan	Homo sapiens	Clostridium difficile infection	not applicable	not applicable	027	DA00431
UMPH126	Clostridioides difficile	not applicable	not applicable	not applicable	2011	USA: Michigan	Homo sapiens	Clostridium difficile infection	not applicable	not applicable	027	DA00458
UMPH127	Clostridioides difficile	not applicable	not applicable	not applicable	2011	USA: Michigan	Homo sapiens	Clostridium difficile infection	not applicable	not applicable	027	DA00464
UMPH128	Clostridioides difficile	not applicable	not applicable	not applicable	2011	USA: Michigan	Homo sapiens	Clostridium difficile infection	not applicable	not applicable	UM1	DA00481
UMPH129	Clostridioides difficile	not applicable	not applicable	not applicable	2011	USA: Michigan	Homo sapiens	Clostridium difficile infection	not applicable	not applicable	Unique	DA00483
UMPH130	Clostridioides difficile	not applicable	not applicable	not applicable	2011	USA: Michigan	Homo sapiens	Clostridium difficile infection	not applicable	not applicable	Unique	DA00484
UMPH131	Clostridioides difficile	not applicable	not applicable	not applicable	2011	USA: Michigan	Homo sapiens	Clostridium difficile infection	not applicable	not applicable	053-163	DA00493
UMPH132	Clostridioides difficile	not applicable	not applicable	not applicable	2011	USA: Michigan	Homo sapiens	Clostridium difficile infection	not applicable	not applicable	UM6	DA00583
UMPH133	Clostridioides difficile	not applicable	not applicable	not applicable	2011	USA: Michigan	Homo sapiens	Clostridium difficile infection	not applicable	not applicable	078-126	DA00599
UMPH134	Clostridioides difficile	not applicable	not applicable	not applicable	2011	USA: Michigan	Homo sapiens	Clostridium difficile infection	not applicable	not applicable	053-163	DA00603
UMPH135	Clostridioides difficile	not applicable	not applicable	not applicable	2011	USA: Michigan	Homo sapiens	Clostridium difficile infection	not applicable	not applicable	027	DA00643
UMPH136	Clostridioides difficile	not applicable	not applicable	not applicable	2011	USA: Michigan	Homo sapiens	Clostridium difficile infection	not applicable	not applicable	027	DA00658
UMPH137	Clostridioides difficile	not applicable	not applicable	not applicable	2011	USA: Michigan	Homo sapiens	Clostridium difficile infection	not applicable	not applicable	UM16	DA00677
UMPH138	Clostridioides difficile	not applicable	not applicable	not applicable	2011	USA: Michigan	Homo sapiens	Clostridium difficile infection	not applicable	not applicable	001	DA00679
UMPH139	Clostridioides difficile	not applicable	not applicable	not applicable	2011	USA: Michigan	Homo sapiens	Clostridium difficile infection	not applicable	not applicable	027	DA00684
UMPH140	Clostridioides difficile	not applicable	not applicable	not applicable	2011	USA: Michigan	Homo sapiens	Clostridium difficile infection	not applicable	not applicable	UM9	DA00692
UMPH141	Clostridioides difficile	not applicable	not applicable	not applicable	2011	USA: Michigan	Homo sapiens	Clostridium difficile infection	not applicable	not applicable	014-020	DA00698
UMPH143	Clostridioides difficile	not applicable	not applicable	not applicable	2010	USA: Michigan	Homo sapiens	Clostridium difficile infection	not applicable	not applicable	027	FOBT195
UMPH144	Clostridioides difficile	not applicable	not applicable	not applicable	2010	USA: Michigan	Homo sapiens	Clostridium difficile infection	not applicable	not applicable	027	FOBT468
UMPH145	Clostridioides difficile	VPI	not applicable	not applicable	missing	USA: Michigan	Homo sapiens	Clostridium difficile infection	not applicable	not applicable	lab	VPI
UMPH053	Clostridioides difficile	not applicable	not applicable	not applicable	2010	USA: Michigan	Homo sapiens	Clostridium difficile infection	not applicable	not applicable	Unique	Cd160
